# Integrated Proteomics Identifies Troponin I Isoform Switch as a Regulator of a Sarcomere-Metabolism Axis During Cardiac Regeneration

**DOI:** 10.1101/2023.10.20.563389

**Authors:** Timothy J. Aballo, Jiyoung Bae, Wyatt G. Paltzer, Emily A. Chapman, Rebecca J. Salamon, Morgan M. Mann, Ying Ge, Ahmed I. Mahmoud

## Abstract

Adult mammalian cardiomyocytes have limited proliferative potential, and after myocardial infarction (MI), injured cardiac tissue is replaced with fibrotic scar rather than with functioning myocardium. In contrast, the neonatal mouse heart possesses a regenerative capacity governed by cardiomyocyte proliferation; however, a metabolic switch from glycolysis to fatty acid oxidation during postnatal development results in loss of this regenerative capacity. Interestingly, a sarcomere isoform switch also takes place during postnatal development where slow skeletal troponin I (ssTnI) is replaced with cardiac troponin I (cTnI). In this study, we first employ integrated quantitative bottom-up and top-down proteomics to comprehensively define the proteomic and sarcomeric landscape during postnatal heart maturation. Utilizing a cardiomyocyte-specific ssTnI transgenic mouse model, we found that ssTnI overexpression increased cardiomyocyte proliferation and the cardiac regenerative capacity of the postnatal heart following MI compared to control mice by histological analysis. Our global proteomic analysis of ssTnI transgenic mice following MI reveals that ssTnI overexpression induces a significant shift in the cardiac proteomic landscape. This shift is characterized by an upregulation of key proteins involved in glycolytic metabolism. Collectively, our data suggest that the postnatal TnI isoform switch may play a role in the metabolic shift from glycolysis to fatty acid oxidation during postnatal maturation. This underscores the significance of a sarcomere-metabolism axis during cardiomyocyte proliferation and heart regeneration.
