## Supplementary material for "Integrated Proteomics Identifies Troponin I Isoform Switch as a Regulator of a Sarcomere-Metabolism Axis During Cardiac Regeneration": Table S4

### Sheet: pH3
Group	Section	Replicate	pH3	cTnT Area (mm2)	pH3/cTnT Area		t-test
WT MI7 7DPI	a	1	6	7.797	0.769527		.y.	group1	group2	n1	n2	statistic	df	p
WT MI7 7DPI	a	2	15	6.974	2.15085		mean	TNNI1 Tg MI7 7DPI	WT MI7 7DPI	5	6	7.5644	8.20742	5.69e-05
WT MI7 7DPI	a	3	2	5.455	0.366636
WT MI7 7DPI	a	4	14	5.964	2.34742
WT MI7 7DPI	b	1	5	3.518	1.42126
WT MI7 7DPI	b	2	6	3.307	1.81433
WT MI7 7DPI	b	3	2	2.053	0.974184
WT MI7 7DPI	b	4	9	2.285	3.93873
WT MI7 7DPI	c	1	5	5.258	0.950932
WT MI7 7DPI	c	2	7	5.1	1.37255
WT MI7 7DPI	c	3	1	1.282	0.780031
WT MI7 7DPI	c	4	2	1.28	1.5625
WT MI7 7DPI	d	1	5	3.563	1.40331
WT MI7 7DPI	d	2	11	3.577	3.0752
WT MI7 7DPI	d	3	5	2.686	1.8615
WT MI7 7DPI	d	4	6	3.143	1.909
WT MI7 7DPI	e	1	2	3.313	0.603682
WT MI7 7DPI	e	2	13	3.263	3.98406
WT MI7 7DPI	e	3	5	2.424	2.06271
WT MI7 7DPI	e	4	8	2.757	2.9017
WT MI7 7DPI	f	1	5	3.15	1.5873
WT MI7 7DPI	f	2	5	3.227	1.54943
WT MI7 7DPI	f	3	1	1.419	0.704722
WT MI7 7DPI	f	4	0	1.912	0
TNNI1 Tg MI7 7DPI	a	1	14	4.456	3.14183
TNNI1 Tg MI7 7DPI	a	2	22	4.788	4.59482
TNNI1 Tg MI7 7DPI	a	3	15	4.206	3.56633
TNNI1 Tg MI7 7DPI	a	4	19	3.322	5.71945
TNNI1 Tg MI7 7DPI	b	1	18	4.259	4.22634
TNNI1 Tg MI7 7DPI	b	2	20	4.503	4.44148
TNNI1 Tg MI7 7DPI	b	3	14	3.797	3.68712
TNNI1 Tg MI7 7DPI	b	4	22	4.291	5.12701
TNNI1 Tg MI7 7DPI	c	1	11	4.344	2.53223
TNNI1 Tg MI7 7DPI	c	2	18	4.322	4.16474
TNNI1 Tg MI7 7DPI	c	3	20	3.305	6.05144
TNNI1 Tg MI7 7DPI	c	4	17	3.555	4.782
TNNI1 Tg MI7 7DPI	d	1	14	3.79	3.69393
TNNI1 Tg MI7 7DPI	d	2	16	4.112	3.89105
TNNI1 Tg MI7 7DPI	d	3	15	3.379	4.43918
TNNI1 Tg MI7 7DPI	d	4	12	3.965	3.02648
TNNI1 Tg MI7 7DPI	e	1	6	2.69	2.23048
TNNI1 Tg MI7 7DPI	e	2	13	2.691	4.83092
TNNI1 Tg MI7 7DPI	e	3	14	1.215	11.5226
TNNI1 Tg MI7 7DPI	e	4	4	1.172	3.41297

### Sheet: Aurora B
Group	Section	Replicate	AuroraB		t-test
WT MI7 7DPI	a	1	2		.y.	group1	group2	n1	n2	statistic	df	p
WT MI7 7DPI	a	2	1		mean	TNNI1 Tg MI7 7DPI	WT MI7 7DPI	5	6	2.99618	5.43027	0.0273
WT MI7 7DPI	a	3	1
WT MI7 7DPI	a	4	1
WT MI7 7DPI	b	1	1
WT MI7 7DPI	b	2	0
WT MI7 7DPI	b	3	0
WT MI7 7DPI	b	4	0
WT MI7 7DPI	c	1	1
WT MI7 7DPI	c	2	0
WT MI7 7DPI	c	3	0
WT MI7 7DPI	c	4	0
WT MI7 7DPI	d	1	0
WT MI7 7DPI	d	2	0
WT MI7 7DPI	d	3	0
WT MI7 7DPI	d	4	0
WT MI7 7DPI	e	1	1
WT MI7 7DPI	e	2	1
WT MI7 7DPI	e	3	0
WT MI7 7DPI	e	4	1
WT MI7 7DPI	f	1	0
WT MI7 7DPI	f	2	1
WT MI7 7DPI	f	3	0
WT MI7 7DPI	f	4	1
TNNI1 Tg MI7 7DPI	a	1	4
TNNI1 Tg MI7 7DPI	a	2	4
TNNI1 Tg MI7 7DPI	a	3	2
TNNI1 Tg MI7 7DPI	a	4	4
TNNI1 Tg MI7 7DPI	b	1	4
TNNI1 Tg MI7 7DPI	b	2	0
TNNI1 Tg MI7 7DPI	b	3	1
TNNI1 Tg MI7 7DPI	b	4	3
TNNI1 Tg MI7 7DPI	c	1	0
TNNI1 Tg MI7 7DPI	c	2	2
TNNI1 Tg MI7 7DPI	c	3	2
TNNI1 Tg MI7 7DPI	c	4	2
TNNI1 Tg MI7 7DPI	d	1	2
TNNI1 Tg MI7 7DPI	d	2	2
TNNI1 Tg MI7 7DPI	d	3	0
TNNI1 Tg MI7 7DPI	d	4	2
TNNI1 Tg MI7 7DPI	e	1	2
TNNI1 Tg MI7 7DPI	e	2	2
TNNI1 Tg MI7 7DPI	e	3	0
TNNI1 Tg MI7 7DPI	e	4	0

### Sheet: WGA
Type	Sample	Replicate	Section	Value		t-test
21DP MI	P7 MI WT	1	1	206.791		.y.	group1	group2	n1	n2	statistic	df	p
21DP MI	P7 MI WT	1	2	194.853		mean	P7 SH Tnni1 Tg	P7 SH WT	3	3	-1.44042	2.481	0.263
21DP MI	P7 MI WT	1	3	198.796
21DP MI	P7 MI WT	2	1	215.351		t-test
21DP MI	P7 MI WT	2	2	210.104		.y.	group1	group2	n1	n2	statistic	df	p
21DP MI	P7 MI WT	2	3	223.966		mean	ssTnI MI7 21DPI	WT MI7 21DPI	4	4	-8.83184	3.40282	0.00184
21DP MI	P7 MI WT	3	1	202.314
21DP MI	P7 MI WT	3	2	189.944
21DP MI	P7 MI WT	3	3	188.655
21DP MI	P7 MI WT	4	1	196.48
21DP MI	P7 MI WT	4	2	194.981
21DP MI	P7 MI WT	4	3	196.721
21DP MI	P7 MI Tnni1 Tg	1	1	164.047
21DP MI	P7 MI Tnni1 Tg	1	2	156.131
21DP MI	P7 MI Tnni1 Tg	1	3	141.292
21DP MI	P7 MI Tnni1 Tg	2	1	157.148
21DP MI	P7 MI Tnni1 Tg	2	2	155.2
21DP MI	P7 MI Tnni1 Tg	2	3	153.383
21DP MI	P7 MI Tnni1 Tg	3	1	161.206
21DP MI	P7 MI Tnni1 Tg	3	2	158.764
21DP MI	P7 MI Tnni1 Tg	3	3	153.901
21DP MI	P7 MI Tnni1 Tg	4	1	162.514
21DP MI	P7 MI Tnni1 Tg	4	2	157.532
21DP MI	P7 MI Tnni1 Tg	4	3	134.689
21DP SH	P7 SH WT	1	1	135.335
21DP SH	P7 SH WT	1	2	139.203
21DP SH	P7 SH WT	1	3	137.039
21DP SH	P7 SH WT	2	1	136.899
21DP SH	P7 SH WT	2	2	141.081
21DP SH	P7 SH WT	2	3	144.911
21DP SH	P7 SH WT	3	1	137.66
21DP SH	P7 SH WT	3	2	138.551
21DP SH	P7 SH WT	3	3	135.252
21DP SH	P7 SH Tnni1 Tg	1	1	140.1
21DP SH	P7 SH Tnni1 Tg	1	2	136.846
21DP SH	P7 SH Tnni1 Tg	1	3	134.353
21DP SH	P7 SH Tnni1 Tg	2	1	138.839
21DP SH	P7 SH Tnni1 Tg	2	2	138.491
21DP SH	P7 SH Tnni1 Tg	2	3	129.606
21DP SH	P7 SH Tnni1 Tg	3	1	138.809
21DP SH	P7 SH Tnni1 Tg	3	2	135.939
21DP SH	P7 SH Tnni1 Tg	3	3	135.596

### Sheet: Scar Size
genotype	surgery	heart	section	scar area	tnt area	scar (%)		t-test
WT	MI	1	1	2.332	8.301	28.093		.y.	group1	group2	n1	n2	statistic	df	p
WT	MI	1	2	3.027	7.149	42.3416		mean	Tnni1	WT	9	6	-4.84387	7.81112	0.00137
WT	MI	1	3	3.31	6.195	53.4302
WT	MI	2	1	2.758	7.8	35.359
WT	MI	2	2	2.986	7.361	40.5651
WT	MI	2	3	3.163	5.971	52.9727
WT	MI	3	1	1.119	7.704	14.5249
WT	MI	3	2	1.404	7.745	18.1278
WT	MI	3	3	1.301	6.207	20.9602
WT	MI	4	1	2.34	8.298	28.1996
WT	MI	4	2	1.71	6.037	28.3253
WT	MI	4	3	1.249	5.662	22.0593
WT	MI	5	1	1.513	8.255	18.3283
WT	MI	5	2	1.39	6.715	20.6999
WT	MI	5	3	1.711	5.858	29.2079
WT	MI	6	1	1.676	3.691	45.4077
WT	MI	6	2	1.258	2.618	48.0519
WT	MI	6	3	1.153	3.001	38.4205
Tnni1	MI	1	1	0.201	10.017	2.00659
Tnni1	MI	1	2	0.084	9.058	0.927357
Tnni1	MI	1	3	0.018	7.316	0.246036
Tnni1	MI	2	1	0.548	8.744	6.26715
Tnni1	MI	2	2	0.038	8.403	0.452219
Tnni1	MI	2	3	0.072	6.014	1.19721
Tnni1	MI	3	1	0.1	5	2
Tnni1	MI	3	2	0.068	8.769	0.775459
Tnni1	MI	3	3	0.042	6.802	0.617465
Tnni1	MI	4	1	0.284	8.702	3.26362
Tnni1	MI	4	2	0.187	7.871	2.37581
Tnni1	MI	4	3	0.022	5.124	0.429352
Tnni1	MI	5	1	0.471	9.76	4.82582
Tnni1	MI	5	2	0.353	8.253	4.27723
Tnni1	MI	5	3	0.344	8.65	3.97688
Tnni1	MI	6	1	0.2	5	4
Tnni1	MI	6	2	0.243	7.48	3.24866
Tnni1	MI	6	3	0.106	6.962	1.52255
Tnni1	MI	7	1	0.882	8.547	10.3194
Tnni1	MI	7	2	0.752	7.435	10.1143
Tnni1	MI	7	3	0.232	8.141	2.84977
Tnni1	MI	8	1	1	6	16.6667
Tnni1	MI	8	2	1.16	7.51	15.4461
Tnni1	MI	8	3	0.937	6.284	14.9109
Tnni1	MI	9	1	2.979	12.588	23.6654
Tnni1	MI	9	2	2.104	10.398	20.2347
Tnni1	MI	9	3	1.725	7.42	23.248
